# Resistance to antibacterial peptide nucleic acids through altered ribosome function

**DOI:** 10.64898/2026.09.05.749517

**Authors:** Jakob Frimodt-Møller, Irene M. Román, Thomas Prossliner, Lotta J. Happonen, Karen L. Nielsen, Susanne Häußler, Elio Rossi, Michael O’Connor, Peter E. Nielsen, Anders Løbner-Olesen

**Affiliations:** Department of Biology, University of Copenhagen, Denmark; Department of Clinical Sciences, Division of Infection Medicine, Lund University, SE-22184 Lund, Sweden; Structural Proteomics, Science for Life Laboratory, Lund University, SE-22184 Lund, Sweden; Department of Clinical Microbiology, Rigshospitalet, Denmark; Department of Biosciences, University of Milan, Italy; School of Science and Engineering, University of Missouri-Kansas City, USA; Department of Cellular and Molecular Medicine, University of Copenhagen, Denmark

## Abstract

When used as antibacterial agents, Peptide Nucleic Acid (PNAs) are generally designed to base-pair with complementary sequences of an essential mRNA and block translation initiation. Although bacterial susceptibility to peptide-conjugated PNAs is strongly influenced by cellular uptake, intracellular determinants of PNA activity remain poorly understood. Here, we identify a ribosome-centered mechanism of resistance to antibacterial PNAs in *Escherichia coli*. The *rpsL*_*I82N*_ mutation increased the minimum inhibitory concentration (MIC) of an arginine-rich cell penetrating peptide-conjugated PNA targeting *acpP* eightfold. The effect of *rpsL*_*I82N*_ was additive with mutations that reduce PNA entry into bacterial cells

PNA resistance conferred by *rpsL*_*I82N*_ was independent of carrier peptide and also applied when naked PNA was tested in an envelope-permeable strain. Similarly, *rpsL*_*I82N*_-associated resistance was independent of the targeted mRNA, as it applied to PNAs targeting either the Shine–Dalgarno or AUG region of *acpP* or *ftsZ* mRNA. Several additional substitutions within residues 74–82 of ribosomal protein uS12 conferred PNA resistance. Because resistance occurred among both error-restrictive and ribosomal-ambiguity alleles, it did not correlate with the classical decoding-fidelity phenotypes measured by stop-codon readthrough.

Proteomic analysis revealed widespread changes in proteins under post-transcriptional control in *rpsL*_*I82N*_ cells. The effect on selected sRNA-regulated genes correlated with the location of the sRNA-binding site: repression was less efficient when binding overlapped the translation-initiation region whereas it was more efficient when regulatory sites were located outside this region. In parallel, *rpsL*_*I82N*_ increased the 30S and 50S ribosomal fractions and reduced the 70S fraction. Both loss of KsgA, which disrupts 30S maturation, and treatment with kasugamycin, which perturbs translation initiation, increased PNA resistance.

We propose that *rpsL*_*I82N*_ alters uS12-dependent 30S assembly and initiation-complex dynamics, thereby changing the effective occupancy of mRNA translation-initiation regions. This limits access of PNAs and sRNAs to overlapping sequences, resulting in PNA resistance and reduced sRNA-mediated repression. Conversely, a longer-lived 30S initiation state may facilitate sRNA binding to flanking regions and strengthen repression. These findings identify the ribosome–mRNA interface as an intracellular determinant of antibacterial PNA susceptibility.
