## Supplementary Table S1 for "Resistance to antibacterial peptide nucleic acids through altered ribosome function"

### Sheet: FDR 0.5% combined
Supplementary Table S1. Complete regulator-target enrichment output for proteins altered in the rpsL I82N mutant (proteomic FDR <0.5%)
Upregulated and downregulated protein sets are combined. “Significant” indicates an adjusted enrichment P value <0.05.
Direction	Source term	Regulator	Regulator class	Regulator description	Targets in set (n)	Set size (N)	Set frequency	Targets in universe (n)	Universe size (N)	Reference frequency	Fold enrichment	Raw P value	Adjusted P value	Significant	Matched proteins (UniProt accessions)
Upregulated	phospho-arca	ArcA-P	Response regulator	Phosphorylated ArcA response regulator (Asp54).	13	623		28	4392			3.99839e-05	0.00351858	Yes	P0AD21, P0ABN5, P0AEX3, P27306, P13035, P0AAE0, P0AA93, P0AEL3, P0AG30, P0A763, P0A6A8, P0A921, P0A6F1
Upregulated	pd04418	Rob	Transcriptional regulator	right origin-binding protein. Aliases: RobA, CbpB.	3	623		5	4392			0.0227407	1	No	P0A9U3, P0AE18, P69451
Upregulated	gcvb-rna	GcvB	Small regulatory RNA	Base-pairing small regulatory RNA.	11	623		26	4392			0.000434914	0.0382724	Yes	P00909, P0A879, P00895, P0AEX3, P0AAE0, P0A877, P0AE18, P0A8V0, P23837, P0AEM9, P23836
Upregulated	phospho-ompr	OmpR-P	Response regulator	Phosphorylated OmpR response regulator (Asp55).	4	623		5	4392			0.00178103	0.156731	No	P0ACL9, P69776, P0ACS9, P0A917
Upregulated	rna0-386	MicL	Small regulatory RNA	MicL small regulatory RNA.	1	623		1	4392			0.141849	1	No	P69776
Upregulated	pd00353	Lrp	Transcriptional regulator	Leucine-responsive regulatory protein; global transcriptional regulator.	44	623		111	4392			1.90365e-11	1.67521e-09	Yes	P06612, P00957, P27306, P0AAE0, P0ABU7, P75821, P52076, P0AF93, P33919, P0AB61, P0A9U3, P21499, P0A8Q6, P63340, P27828, P24255, P0A9P6, P0AAA1, P0C0L7, P37147, P0ADK8, P0AFX7, P60752, P10346, P04816, P45955, P0AAT4, P0A7W7, P23827, P76034, P0C0R7, P0ADC3, P77173, P0A8W2, P77552, P0A8R4, P0AE78, P10384, P04128, P0AA97, P0AG55, P76234, P0ACV0, P63883
Upregulated	g7072-monomer	Nac	Transcriptional regulator	Nitrogen assimilation control protein; transcriptional regulator.	40	623		102	4392			2.41113e-10	2.12179e-08	Yes	P32176, P16926, P39830, P0AAE0, P0AE18, P37619, P60785, P0AE08, P0AG48, P0ABS8, P39177, P76113, P0ACX5, P76001, P0AD27, P0A6X3, P39172, P0AED9, P0A8M3, P0AFA2, P0A921, P32131, P0AD21, P0AAA1, P52102, P40191, P23256, P0ACZ4, P0ADR6, P04816, P0A9F9, P00861, P15770, P02931, P75966, P00803, Q46835, P76213, P0A910, P23871
Upregulated	rna0-403	SdhX	Small regulatory RNA	SdhX small regulatory RNA.	3	623		5	4392			0.0227407	1	No	P32176, P0AEL0, P0AAJ5
Upregulated	rna0-241	SgrS	Small regulatory RNA	Base-pairing small regulatory RNA.	1	623		7	4392			0.657545	1	No	P0ACP7
Upregulated	srai-rna	RyhB	Small regulatory RNA	Base-pairing small regulatory RNA.	5	623		15	4392			0.0499407	1	No	P0A6B7, P0AAC8, P0AGD3, P23871, P17315
Upregulated	rna0-328	RydC	Small regulatory RNA	Base-pairing small regulatory RNA.	4	623		4	4392			0.000401519	0.0353337	Yes	P00909, P0A879, P0A877, P00895
Upregulated	eg11721-monomer	YidZ	Transcriptional regulator	LysR-type transcriptional regulator YidZ.	0	623		3	4392			1	1	No
Upregulated	eg12386-monomer	GlaR	Transcriptional regulator	GlaR transcriptional regulator (aliases: CsiR, YgaE and GabC).	10	623		21	4392			0.000246945	0.0217311	Yes	P0AD65, P0A8L7, P76001, P33355, P39286, P0ACC1, P0ACL9, P76234, P19624, P0AEV1
Upregulated	guanosine-5dp-3dp	ppGpp	Alarmone	Guanosine tetraphosphate; stringent-response alarmone.	14	623		38	4392			0.000413403	0.0363795	Yes	P69222, P76113, P07013, P0A7Y8, P33941, P36659, P07012, P0A7T7, P76194, P69913, P0A7R1, P0AA39, P33362, P0AEV1
Upregulated	cplx0-3461	RNase E	RNA-processing factor	RNase E. Aliases: Rne.	1	623		1	4392			0.141849	1	No	P21513
Upregulated	cplx0-228	ArgR-arg	Regulatory complex / other	ArgR-arg.	4	623		6	4392			0.00474319	0.417401	No	P24178, P0A6D7, P0AC75, P0A9A6
Upregulated	srad-rna	MicA	Small regulatory RNA	Base-pairing small regulatory RNA.	8	623		8	4392			1.57681e-07	1.38759e-05	Yes	P75954, P76445, P45955, P23837, P23836, P0A910, P0ADH5, P0A917
Upregulated	ryee-rna	CyaR	Small regulatory RNA	CyaR small regulatory RNA.	1	623		3	4392			0.368109	1	No	P0A917
Upregulated	spermidine	spermidine	Metabolite / effector	Regulatory target set associated with spermidine.	0	623		2	4392			1	1	No
Upregulated	eg10900-monomer	S1 (RpsA)	Ribosomal protein	S1 (RpsA); ribosomal protein with a regulatory target set.	3	623		4	4392			0.0101649	0.894511	No	P05055, P0A6R3, P0ADZ4
Upregulated	eg10743-monomer	PNPase (Pnp)	RNA-processing factor	PNPase (Pnp). Source aliases: Bfl, Pnp.	1	623		1	4392			0.141849	1	No	P05055
Upregulated	phospho-hydg	ZraR-P	Response regulator	Phosphorylated ZraR response regulator (Asp56).	1	623		8	4392			0.7062	1	No	P05055
Upregulated	srag-rna	SraG	Small regulatory RNA	SraG small regulatory RNA.	1	623		1	4392			0.141849	1	No	P05055
Upregulated	spf-rna	Spot 42 (Spf)	Small regulatory RNA	Spot 42 (Spf) small regulatory RNA.	3	623		6	4392			0.0407382	1	No	P27306, P26616, P0A6T3
Upregulated	cplx0-7669	cplx0-7669	Regulatory complex / other	Regulatory complex; no concise description was supplied in the source output.	0	623		1	4392			1	1	No
Upregulated	rna0-327	RseX	Small regulatory RNA	RseX small regulatory RNA.	3	623		3	4392			0.00284236	0.250128	No	P06996, P0A910, P0ADH5
Upregulated	cplx0-8234	FrmR	Regulatory complex / other	FrmR.	1	623		1	4392			0.141849	1	No	P0AAP3
Upregulated	eg11356-monomer	FliZ	Transcriptional regulator	FliZ. Source aliases: YedH, FliZ.	0	623		1	4392			1	1	No
Upregulated	rpon-monomer	RpoN (σ54)	Transcriptional regulator	sigma N factor. Aliases: NtrA, GlnF, sigma 54 factor, sigma N, σ54.	3	623		4	4392			0.0101649	0.894511	No	P0AB83, P0A9Y6, P10384
Upregulated	cplx0-7797	cplx0-7797	Regulatory complex / other	Regulatory complex; no description was supplied in the source output.	3	623		9	4392			0.12368	1	No	P64463, P24183, P0A935
Upregulated	phospho-creb	CreB-P	Response regulator	CreB response regulator - phosphorylated. Aliases: YjjE, CreB-P asp54.	3	623		4	4392			0.0101649	0.894511	No	P20083, P0AEW4, P0ADU7
Upregulated	eg10226-monomer	DicA	Transcriptional regulator	DicA. Source aliases: FtsT, DicA.	1	623		1	4392			0.141849	1	No	P06966
Upregulated	eg11447-monomer	CsrA	Post-transcriptional regulator	pleiotropic regulatory protein for carbon source metabolism. Aliases: ZfiA, translational dual regulator CsrA.	0	623		1	4392			1	1	No
Upregulated	cpd-4	cpd-4	Metabolite / effector	Regulatory target set associated with cpd 4.	0	623		1	4392			1	1	No
Upregulated	eg10907-monomer	S8 (RpsH)	Ribosomal protein	Ribosomal protein S8; translational feedback regulator.	8	623		8	4392			1.57681e-07	1.38759e-05	Yes	P0A7W1, P0AGA2, P0ADY3, P62399, P02413, P0AG55, P60624, P0A7W7
Upregulated	eg10901-monomer	S2 (RpsB)	Ribosomal protein	S2 (RpsB); ribosomal protein with a regulatory target set.	0	623		2	4392			1	1	No
Upregulated	dicf-rna	DicF	Small regulatory RNA	DicF small regulatory RNA.	1	623		4	4392			0.457803	1	No	P0A9A6
Upregulated	eg10885-monomer	L25 (RplY)	Ribosomal protein	L25 (RplY); ribosomal protein with a regulatory target set.	1	623		1	4392			0.141849	1	No	P68919
Upregulated	eg10874-monomer	L13 (RplM)	Ribosomal protein	L13 (RplM); ribosomal protein with a regulatory target set.	2	623		2	4392			0.0200934	1	No	P0AA10, P0A7X3
Upregulated	eg10975-monomer	SrmB	RNA-processing factor	DEAD-box RNA helicase. Aliases: RhlA, RbaB.	2	623		2	4392			0.0200934	1	No	P0AA10, P0A7X3
Upregulated	eg10230-monomer	DksA	Transcriptional regulator	DksA. Source aliases: MsmA, DksA.	1	623		1	4392			0.141849	1	No	P69913
Upregulated	rybb-rna	RybB	Small regulatory RNA	Base-pairing small regulatory RNA.	5	623		6	4392			0.00029995	0.0263956	Yes	P02931, P06996, P33643, P10384, P75780
Upregulated	dsra-rna	DsrA	Small regulatory RNA	DsrA small regulatory RNA.	0	623		2	4392			1	1	No
Upregulated	eg10864-monomer	L1 (RplA)	Ribosomal protein	Ribosomal protein L1; translational feedback regulator.	4	623		4	4392			0.000401519	0.0353337	Yes	P0A7J7, P0A7J3, P0A7K2, P0A7L0
Upregulated	cplx0-8053	cplx0-8053	Regulatory complex / other	Regulatory complex; no concise description was supplied in the source output.	0	623		2	4392			1	1	No
Upregulated	g7619-monomer	YhaJ	Transcriptional regulator	YhaJ.	0	623		1	4392			1	1	No
Upregulated	thiamine-pyrophosphate	thiamine-pyrophosphate	Metabolite / effector	Regulatory target set associated with thiamine pyrophosphate.	0	623		3	4392			1	1	No
Upregulated	cplx0-226	CRP-cAMP	Regulatory complex / other	CRP-cAMP.	0	623		1	4392			1	1	No
Upregulated	cplx0-8597	RcdA	Regulatory complex / other	RcdA.	0	623		1	4392			1	1	No
Upregulated	eg10867-monomer	L4 (RplD)	Ribosomal protein	L4 (RplD); ribosomal protein with a regulatory target set.	0	623		1	4392			1	1	No
Upregulated	cplx0-8557	cplx0-8557	Regulatory complex / other	Regulatory complex; no concise description was supplied in the source output.	0	623		1	4392			1	1	No
Upregulated	eg10881-monomer	L20 (RplT)	Ribosomal protein	L20 (RplT); ribosomal protein with a regulatory target set.	1	623		1	4392			0.141849	1	No	P0A7L3
Upregulated	monomer-60	B3753	Other regulatory term	B3753. Source aliases: B3753, RbsR.	0	623		2	4392			1	1	No
Upregulated	rna0-349	FnrS	Small regulatory RNA	Base-pairing small regulatory RNA.	5	623		6	4392			0.00029995	0.0263956	Yes	P26616, P62707, P64506, P0AGD3, P77775
Upregulated	thrs-cplx	thrs-cplx	Other regulatory term	No regulator description was supplied in the source output.	1	623		1	4392			0.141849	1	No	P0A8M3
Upregulated	tke8-rna	MicC	Small regulatory RNA	MicC small regulatory RNA.	1	623		1	4392			0.141849	1	No	P06996
Upregulated	rna0-410	MalH	Small regulatory RNA	MalH small regulatory RNA.	1	623		1	4392			0.141849	1	No	P06996
Upregulated	cplx0-8257	cplx0-8257	Regulatory complex / other	Regulatory complex; no concise description was supplied in the source output.	0	623		1	4392			1	1	No
Upregulated	eg10903-monomer	S4 (RpsD)	Ribosomal protein	Ribosomal protein S4; translational feedback regulator.	4	623		4	4392			0.000401519	0.0353337	Yes	P0AG44, P0A7R9, P0A7S9, P0A7V8
Upregulated	eg11431-monomer	YfeC	Transcriptional regulator	YfeC.	1	623		1	4392			0.141849	1	No	P0A7M2
Upregulated	rna0-409	C0293	Small regulatory RNA	C0293 small regulatory RNA.	1	623		1	4392			0.141849	1	No	P0A8V6
Upregulated	cplx0-7680	cplx0-7680	Regulatory complex / other	Regulatory complex; no concise description was supplied in the source output.	0	623		1	4392			1	1	No
Upregulated	rygb-rna	OmrB	Small regulatory RNA	OmrB small regulatory RNA.	2	623		3	4392			0.0545954	1	No	P05825, P17315
Upregulated	srae-rna	OmrA	Small regulatory RNA	OmrA small regulatory RNA.	2	623		3	4392			0.0545954	1	No	P05825, P17315
Upregulated	pd00288	H-NS	Transcriptional regulator	DNA-binding protein HLP-II (HU, BH2, HD, NS). Aliases: Irk, MsyA, PilG, TopS, TopX.	0	623		1	4392			1	1	No
Upregulated	cplx0-8109	PdeL	Regulatory complex / other	PdeL.	1	623		1	4392			0.141849	1	No	P0CK95
Upregulated	cplx0-8208	S6:S18	Ribosomal protein	S6:S18; ribosomal protein with a regulatory target set.	3	623		3	4392			0.00284236	0.250128	No	P0A7R1, P0A7T7, P07013
Upregulated	eg10906-monomer	S7 (RpsG)	Ribosomal protein	S7 (RpsG); ribosomal protein with a regulatory target set.	1	623		1	4392			0.141849	1	No	P02359
Upregulated	eg12406-monomer	CecR	Transcriptional regulator	CecR. Source aliases: CecR, YbiH.	1	623		1	4392			0.141849	1	No	P25888
Upregulated	pd02850	AlpA	Transcriptional regulator	AlpA.	1	623		1	4392			0.141849	1	No	P32053
Upregulated	g6247-monomer	DecR	Transcriptional regulator	DecR. Source aliases: CyuR, DecR, YbaO.	1	623		1	4392			0.141849	1	No	P42626
Upregulated	rna0-389	CpxQ	Small regulatory RNA	CpxQ small regulatory RNA.	0	623		1	4392			1	1	No
Upregulated	acetyl-coa-carboxyltransfer-cplx	acetyl-coa-carboxyltransfer-cplx	Other regulatory term	No regulator description was supplied in the source output.	1	623		1	4392			0.141849	1	No	P0ABD5
Upregulated	cplx0-1461	Hfq	RNA-processing factor	host factor for RNA phage Q β replication.	1	623		1	4392			0.141849	1	No	P17315
Upregulated	rna0-361	SdsN	Small regulatory RNA	SdsN small regulatory RNA.	2	623		2	4392			0.0200934	1	No	P17117, P31802
Upregulated	eg10438-monomer	Hfq	RNA-processing factor	host factor I. Aliases: HF-I.	0	623		1	4392			1	1	No
Upregulated	micf-rna	MicF	Small regulatory RNA	MicF small regulatory RNA.	3	623		3	4392			0.00284236	0.250128	No	P0AE88, P02931, P0AE82
Upregulated	g6737-monomer	YdcI	Transcriptional regulator	YdcI.	1	623		1	4392			0.141849	1	No	P0A8B2
Upregulated	putrescine	putrescine	Metabolite / effector	Regulatory target set associated with putrescine.	1	623		1	4392			0.141849	1	No	P0ACS2
Upregulated	pd00406	SoxS	Transcriptional regulator	SoxS. Source aliases: SoxS, regulation of superoxide response regulon.	1	623		1	4392			0.141849	1	No	P0AE18
Upregulated	pd00365	MarA	Transcriptional regulator	MarA. Source aliases: CfxB, InaR, NorB, SoxQ, NfxC, MarA.	1	623		1	4392			0.141849	1	No	P0AE18
Upregulated	adenosylcobalamin	adenosylcobalamin	Metabolite / effector	Regulatory target set associated with adenosylcobalamin.	1	623		1	4392			0.141849	1	No	P06129
Upregulated	sraj-rna	GlmZ	Small regulatory RNA	GlmZ small regulatory RNA.	0	623		1	4392			1	1	No
Upregulated	cplx0-7956	cplx0-7956	Regulatory complex / other	Regulatory complex; no concise description was supplied in the source output.	0	623		2	4392			1	1	No
Upregulated	eg10914-monomer	S15 (RpsO)	Ribosomal protein	S15 (RpsO); ribosomal protein with a regulatory target set.	1	623		1	4392			0.141849	1	No	P0ADZ4
Upregulated	cplx0-8563	cplx0-8563	Regulatory complex / other	Regulatory complex; no concise description was supplied in the source output.	1	623		1	4392			0.141849	1	No	P0A8W2
Upregulated	eg12860-monomer	YebK	Transcriptional regulator	YebK.	0	623		1	4392			1	1	No
Upregulated	eg11088-monomer	PdhR	Transcriptional regulator	PdhR. Source aliases: YacB, GenA, PdhR, AceC.	0	623		1	4392			1	1	No
Downregulated	phospho-arca	ArcA-P	Response regulator	Phosphorylated ArcA response regulator (Asp54).	15	474		28	4392			2.51125e-08	2.2099e-06	Yes	P23843, P0A9Q1, P0A6T5, P0AGE4, P09551, P75791, P30136, P00561, P0AC33, P0ADP2, P25553, P61889, P0A6V5, P23847, P0AFH8
Downregulated	pd04418	Rob	Transcriptional regulator	right origin-binding protein. Aliases: RobA, CbpB.	2	474		5	4392			0.0932112	1	No	P77581, P27550
Downregulated	gcvb-rna	GcvB	Small regulatory RNA	Base-pairing small regulatory RNA.	15	474		26	4392			6.36965e-09	5.60529e-07	Yes	P23843, P0AAG0, P22106, P0AGE4, P0A9Q9, P76027, P08142, P02925, P0ACQ4, P27550, P05791, P0A9J6, P08200, P23847, P12008
Downregulated	phospho-ompr	OmpR-P	Response regulator	Phosphorylated OmpR response regulator (Asp55).	1	474		5	4392			0.435205	1	No	P0AGE4
Downregulated	rna0-386	MicL	Small regulatory RNA	MicL small regulatory RNA.	0	474		1	4392			1	1	No
Downregulated	pd00353	Lrp	Transcriptional regulator	Leucine-responsive regulatory protein; global transcriptional regulator.	67	474		111	4392			5.03966e-38	4.4349e-36	Yes	P76149, P22106, P0AGE4, P25745, P52643, P0ABB0, P0A8N5, P21889, P30136, P0AF50, P0ADX7, P76015, P09053, P0A9M5, P0A6P9, P23847, P0AAC0, P0AFH8, P13009, P08997, P0AE22, P0AFX0, P0ADU5, P0A9T0, P0ABA4, P09551, P64614, P00509, P60716, P0ACY3, P0A959, P17802, P68206, P00634, P0A9Q7, P0A6F9, Q2M7R5, P23721, P0A6J5, P61714, P11875, P0A6V1, P33221, P0A6F5, P0A7F3, P0AC33, P15288, P0AAV6, P0AGK1, P0AAF6,…
Downregulated	g7072-monomer	Nac	Transcriptional regulator	Nitrogen assimilation control protein; transcriptional regulator.	62	474		102	4392			1.93484e-35	1.70266e-33	Yes	P0AED0, P0AAQ2, P0A853, P0AED5, P00864, P0A8G6, P0A8N5, P0ACM9, P09980, P0A8U2, P30871, P69828, P32664, P20099, P0ACN4, P76015, P0AEG4, P08200, P26365, P23847, P0AFH8, P0ADP9, P08997, P0AE12, P0ABD3, P15005, P21888, P0A6Z3, P0A742, Q46857, P30011, P0A6F9, P0A715, P0ABW3, P23843, P76316, P0ADQ7, P0ADF8, P0A6J5, P06999, P13029, P0A6A3, P0AA16, P0AGK1, P18811, P77247, P00582, P0ACB2, P45425, P77434,…
Downregulated	rna0-403	SdhX	Small regulatory RNA	SdhX small regulatory RNA.	2	474		5	4392			0.0932112	1	No	P0A6A3, P13029
Downregulated	rna0-241	SgrS	Small regulatory RNA	Base-pairing small regulatory RNA.	6	474		7	4392			9.76844e-06	0.000859623	Yes	P0A6T5, P0A9Q9, P69786, P27848, P69797, P69805
Downregulated	srai-rna	RyhB	Small regulatory RNA	Base-pairing small regulatory RNA.	10	474		15	4392			3.56611e-07	3.13818e-05	Yes	P0AFG3, P0AFD6, P0AFG6, P0ABD3, P0AC33, P0AFD1, P0AGE9, P0A836, P0ACB2, P33602
Downregulated	rna0-328	RydC	Small regulatory RNA	Base-pairing small regulatory RNA.	0	474		4	4392			1	1	No
Downregulated	eg11721-monomer	YidZ	Transcriptional regulator	LysR-type transcriptional regulator YidZ.	3	474		3	4392			0.00124995	0.109995	No	P0A9L5, P0AFW8, P0AEX9
Downregulated	eg12386-monomer	GlaR	Transcriptional regulator	GlaR transcriptional regulator (aliases: CsiR, YgaE and GabC).	11	474		21	4392			2.661e-06	0.000234168	Yes	P07639, P0ADU5, P0A784, P76002, P14375, P21888, P69503, P37908, P23845, P0A715, P0ADP9
Downregulated	guanosine-5dp-3dp	ppGpp	Alarmone	Guanosine tetraphosphate; stringent-response alarmone.	24	474		38	4392			8.26074e-15	7.26945e-13	Yes	P75694, P0A8G6, P0ADE6, P0AEH5, P0ADX7, P19926, P0AGD1, P0AFH8, P25526, P0AET2, P00547, P0ABT2, P0ACY3, P68206, Q46857, P31677, P07003, P00934, P0C0L2, P0A991, P0AAV6, P11447, P76402, P00561
Downregulated	cplx0-3461	RNase E	RNA-processing factor	RNase E. Aliases: Rne.	0	474		1	4392			1	1	No
Downregulated	cplx0-228	ArgR-arg	Regulatory complex / other	ArgR-arg.	2	474		6	4392			0.130084	1	No	P0ABT2, P06999
Downregulated	srad-rna	MicA	Small regulatory RNA	Base-pairing small regulatory RNA.	0	474		8	4392			1	1	No
Downregulated	ryee-rna	CyaR	Small regulatory RNA	CyaR small regulatory RNA.	2	474		3	4392			0.0323768	1	No	P45578, P18843
Downregulated	spermidine	spermidine	Metabolite / effector	Regulatory target set associated with spermidine.	2	474		2	4392			0.0116256	1	No	P76027, P23843
Downregulated	eg10900-monomer	S1 (RpsA)	Ribosomal protein	S1 (RpsA); ribosomal protein with a regulatory target set.	1	474		4	4392			0.366806	1	No	P0AG67
Downregulated	eg10743-monomer	PNPase (Pnp)	RNA-processing factor	PNPase (Pnp). Source aliases: Bfl, Pnp.	0	474		1	4392			1	1	No
Downregulated	phospho-hydg	ZraR-P	Response regulator	Phosphorylated ZraR response regulator (Asp56).	7	474		8	4392			1.18896e-06	0.000104629	Yes	P0AE85, P0A853, P0AGB3, P0AD49, P0ACA3, P0A9C5, P67910
Downregulated	srag-rna	SraG	Small regulatory RNA	SraG small regulatory RNA.	0	474		1	4392			1	1	No
Downregulated	spf-rna	Spot 42 (Spf)	Small regulatory RNA	Spot 42 (Spf) small regulatory RNA.	3	474		6	4392			0.0194646	1	No	P0A836, P50457, P0AES0
Downregulated	cplx0-7669	cplx0-7669	Regulatory complex / other	Regulatory complex; no concise description was supplied in the source output.	1	474		1	4392			0.107923	1	No	P0A9Q9
Downregulated	rna0-327	RseX	Small regulatory RNA	RseX small regulatory RNA.	0	474		3	4392			1	1	No
Downregulated	cplx0-8234	FrmR	Regulatory complex / other	FrmR.	0	474		1	4392			1	1	No
Downregulated	eg11356-monomer	FliZ	Transcriptional regulator	FliZ. Source aliases: YedH, FliZ.	1	474		1	4392			0.107923	1	No	P68206
Downregulated	rpon-monomer	RpoN (σ54)	Transcriptional regulator	sigma N factor. Aliases: NtrA, GlnF, sigma 54 factor, sigma N, σ54.	1	474		4	4392			0.366806	1	No	P05523
Downregulated	cplx0-7797	cplx0-7797	Regulatory complex / other	Regulatory complex; no description was supplied in the source output.	6	474		9	4392			9.68157e-05	0.00851978	Yes	P0A9Q1, P21599, P13029, P00561, P0A9Q7, P76550
Downregulated	phospho-creb	CreB-P	Response regulator	CreB response regulator - phosphorylated. Aliases: YjjE, CreB-P asp54.	1	474		4	4392			0.366806	1	No	P0A6A3
Downregulated	eg10226-monomer	DicA	Transcriptional regulator	DicA. Source aliases: FtsT, DicA.	0	474		1	4392			1	1	No
Downregulated	eg11447-monomer	CsrA	Post-transcriptional regulator	pleiotropic regulatory protein for carbon source metabolism. Aliases: ZfiA, translational dual regulator CsrA.	1	474		1	4392			0.107923	1	No	P0AEZ9
Downregulated	cpd-4	cpd-4	Metabolite / effector	Regulatory target set associated with cpd 4.	1	474		1	4392			0.107923	1	No	P0AEZ9
Downregulated	eg10907-monomer	S8 (RpsH)	Ribosomal protein	Ribosomal protein S8; translational feedback regulator.	0	474		8	4392			1	1	No
Downregulated	eg10901-monomer	S2 (RpsB)	Ribosomal protein	S2 (RpsB); ribosomal protein with a regulatory target set.	2	474		2	4392			0.0116256	1	No	P0A7V0, P0A6P1
Downregulated	dicf-rna	DicF	Small regulatory RNA	DicF small regulatory RNA.	3	474		4	4392			0.00459737	0.404569	No	P21599, P69797, P0ACI3
Downregulated	eg10885-monomer	L25 (RplY)	Ribosomal protein	L25 (RplY); ribosomal protein with a regulatory target set.	0	474		1	4392			1	1	No
Downregulated	eg10874-monomer	L13 (RplM)	Ribosomal protein	L13 (RplM); ribosomal protein with a regulatory target set.	0	474		2	4392			1	1	No
Downregulated	eg10975-monomer	SrmB	RNA-processing factor	DEAD-box RNA helicase. Aliases: RhlA, RbaB.	0	474		2	4392			1	1	No
Downregulated	eg10230-monomer	DksA	Transcriptional regulator	DksA. Source aliases: MsmA, DksA.	0	474		1	4392			1	1	No
Downregulated	rybb-rna	RybB	Small regulatory RNA	Base-pairing small regulatory RNA.	1	474		6	4392			0.496229	1	No	P02925
Downregulated	dsra-rna	DsrA	Small regulatory RNA	DsrA small regulatory RNA.	2	474		2	4392			0.0116256	1	No	P0A9J6, P02925
Downregulated	eg10864-monomer	L1 (RplA)	Ribosomal protein	Ribosomal protein L1; translational feedback regulator.	0	474		4	4392			1	1	No
Downregulated	cplx0-8053	cplx0-8053	Regulatory complex / other	Regulatory complex; no concise description was supplied in the source output.	2	474		2	4392			0.0116256	1	No	P0A821, P14081
Downregulated	g7619-monomer	YhaJ	Transcriptional regulator	YhaJ.	1	474		1	4392			0.107923	1	No	P67660
Downregulated	thiamine-pyrophosphate	thiamine-pyrophosphate	Metabolite / effector	Regulatory target set associated with thiamine pyrophosphate.	3	474		3	4392			0.00124995	0.109995	No	P30137, P76423, P30136
Downregulated	cplx0-226	CRP-cAMP	Regulatory complex / other	CRP-cAMP.	1	474		1	4392			0.107923	1	No	P41409
Downregulated	cplx0-8597	RcdA	Regulatory complex / other	RcdA.	1	474		1	4392			0.107923	1	No	P75809
Downregulated	eg10867-monomer	L4 (RplD)	Ribosomal protein	L4 (RplD); ribosomal protein with a regulatory target set.	1	474		1	4392			0.107923	1	No	P0A853
Downregulated	cplx0-8557	cplx0-8557	Regulatory complex / other	Regulatory complex; no concise description was supplied in the source output.	1	474		1	4392			0.107923	1	No	P0AED5
Downregulated	eg10881-monomer	L20 (RplT)	Ribosomal protein	L20 (RplT); ribosomal protein with a regulatory target set.	0	474		1	4392			1	1	No
Downregulated	monomer-60	B3753	Other regulatory term	B3753. Source aliases: B3753, RbsR.	2	474		2	4392			0.0116256	1	No	P0A8F4, P28248
Downregulated	rna0-349	FnrS	Small regulatory RNA	Base-pairing small regulatory RNA.	1	474		6	4392			0.496229	1	No	P0A6T5
Downregulated	thrs-cplx	thrs-cplx	Other regulatory term	No regulator description was supplied in the source output.	0	474		1	4392			1	1	No
Downregulated	tke8-rna	MicC	Small regulatory RNA	MicC small regulatory RNA.	0	474		1	4392			1	1	No
Downregulated	rna0-410	MalH	Small regulatory RNA	MalH small regulatory RNA.	0	474		1	4392			1	1	No
Downregulated	cplx0-8257	cplx0-8257	Regulatory complex / other	Regulatory complex; no concise description was supplied in the source output.	1	474		1	4392			0.107923	1	No	P75682
Downregulated	eg10903-monomer	S4 (RpsD)	Ribosomal protein	Ribosomal protein S4; translational feedback regulator.	0	474		4	4392			1	1	No
Downregulated	eg11431-monomer	YfeC	Transcriptional regulator	YfeC.	0	474		1	4392			1	1	No
Downregulated	rna0-409	C0293	Small regulatory RNA	C0293 small regulatory RNA.	0	474		1	4392			1	1	No
Downregulated	cplx0-7680	cplx0-7680	Regulatory complex / other	Regulatory complex; no concise description was supplied in the source output.	1	474		1	4392			0.107923	1	No	P76002
Downregulated	rygb-rna	OmrB	Small regulatory RNA	OmrB small regulatory RNA.	1	474		3	4392			0.290144	1	No	P0AA16
Downregulated	srae-rna	OmrA	Small regulatory RNA	OmrA small regulatory RNA.	1	474		3	4392			0.290144	1	No	P0AA16
Downregulated	pd00288	H-NS	Transcriptional regulator	DNA-binding protein HLP-II (HU, BH2, HD, NS). Aliases: Irk, MsyA, PilG, TopS, TopX.	1	474		1	4392			0.107923	1	No	P21514
Downregulated	cplx0-8109	PdeL	Regulatory complex / other	PdeL.	0	474		1	4392			1	1	No
Downregulated	cplx0-8208	S6:S18	Ribosomal protein	S6:S18; ribosomal protein with a regulatory target set.	0	474		3	4392			1	1	No
Downregulated	eg10906-monomer	S7 (RpsG)	Ribosomal protein	S7 (RpsG); ribosomal protein with a regulatory target set.	0	474		1	4392			1	1	No
Downregulated	eg12406-monomer	CecR	Transcriptional regulator	CecR. Source aliases: CecR, YbiH.	0	474		1	4392			1	1	No
Downregulated	pd02850	AlpA	Transcriptional regulator	AlpA.	0	474		1	4392			1	1	No
Downregulated	g6247-monomer	DecR	Transcriptional regulator	DecR. Source aliases: CyuR, DecR, YbaO.	0	474		1	4392			1	1	No
Downregulated	rna0-389	CpxQ	Small regulatory RNA	CpxQ small regulatory RNA.	1	474		1	4392			0.107923	1	No	P0AE85
Downregulated	acetyl-coa-carboxyltransfer-cplx	acetyl-coa-carboxyltransfer-cplx	Other regulatory term	No regulator description was supplied in the source output.	0	474		1	4392			1	1	No
Downregulated	cplx0-1461	Hfq	RNA-processing factor	host factor for RNA phage Q β replication.	0	474		1	4392			1	1	No
Downregulated	rna0-361	SdsN	Small regulatory RNA	SdsN small regulatory RNA.	0	474		2	4392			1	1	No
Downregulated	eg10438-monomer	Hfq	RNA-processing factor	host factor I. Aliases: HF-I.	1	474		1	4392			0.107923	1	No	P69797
Downregulated	micf-rna	MicF	Small regulatory RNA	MicF small regulatory RNA.	0	474		3	4392			1	1	No
Downregulated	g6737-monomer	YdcI	Transcriptional regulator	YdcI.	0	474		1	4392			1	1	No
Downregulated	putrescine	putrescine	Metabolite / effector	Regulatory target set associated with putrescine.	0	474		1	4392			1	1	No
Downregulated	pd00406	SoxS	Transcriptional regulator	SoxS. Source aliases: SoxS, regulation of superoxide response regulon.	0	474		1	4392			1	1	No
Downregulated	pd00365	MarA	Transcriptional regulator	MarA. Source aliases: CfxB, InaR, NorB, SoxQ, NfxC, MarA.	0	474		1	4392			1	1	No
Downregulated	adenosylcobalamin	adenosylcobalamin	Metabolite / effector	Regulatory target set associated with adenosylcobalamin.	0	474		1	4392			1	1	No
Downregulated	sraj-rna	GlmZ	Small regulatory RNA	GlmZ small regulatory RNA.	1	474		1	4392			0.107923	1	No	P17169
Downregulated	cplx0-7956	cplx0-7956	Regulatory complex / other	Regulatory complex; no concise description was supplied in the source output.	2	474		2	4392			0.0116256	1	No	P0A6V1, P75800
Downregulated	eg10914-monomer	S15 (RpsO)	Ribosomal protein	S15 (RpsO); ribosomal protein with a regulatory target set.	0	474		1	4392			1	1	No
Downregulated	cplx0-8563	cplx0-8563	Regulatory complex / other	Regulatory complex; no concise description was supplied in the source output.	0	474		1	4392			1	1	No
Downregulated	eg12860-monomer	YebK	Transcriptional regulator	YebK.	1	474		1	4392			0.107923	1	No	P46118
Downregulated	eg11088-monomer	PdhR	Transcriptional regulator	PdhR. Source aliases: YacB, GenA, PdhR, AceC.	1	474		1	4392			0.107923	1	No	P0A8A4
