## Supplementary Table S2 for "Resistance to antibacterial peptide nucleic acids through altered ribosome function"

### Sheet: FDR 0.1% combined
Supplementary Table S2. Complete regulator-target enrichment output for proteins altered in the rpsL I82N mutant (proteomic FDR <0.1%)
Upregulated and downregulated protein sets are combined. “Significant” indicates an adjusted enrichment P value <0.05.
Direction	Source term	Regulator	Regulator class	Regulator description	Targets in set (n)	Set size (N)	Set frequency	Targets in universe (n)	Universe size (N)	Reference frequency	Fold enrichment	Raw P value	Adjusted P value	Significant	Matched proteins (UniProt accessions)
Upregulated	phospho-arca	ArcA-P	Response regulator	Phosphorylated ArcA response regulator (Asp54).	0	81		28	4392			1	1	No
Upregulated	pd04418	Rob	Transcriptional regulator	right origin-binding protein. Aliases: RobA, CbpB.	1	81		5	4392			0.088913	1	No	P69451
Upregulated	gcvb-rna	GcvB	Small regulatory RNA	Base-pairing small regulatory RNA.	3	81		26	4392			0.0115759	1	No	P23837, P00895, P0AEM9
Upregulated	phospho-ompr	OmpR-P	Response regulator	Phosphorylated OmpR response regulator (Asp55).	1	81		5	4392			0.088913	1	No	P0ACS9
Upregulated	rna0-386	MicL	Small regulatory RNA	MicL small regulatory RNA.	0	81		1	4392			1	1	No
Upregulated	pd00353	Lrp	Transcriptional regulator	Leucine-responsive regulatory protein; global transcriptional regulator.	6	81		111	4392			0.0158889	1	No	P0AE78, P52076, P0C0L7, P0A9P6, P04128, P23827
Upregulated	g7072-monomer	Nac	Transcriptional regulator	Nitrogen assimilation control protein; transcriptional regulator.	5	81		102	4392			0.0390568	1	No	P39830, P0ABS8, P37619, P02931, P0AD27
Upregulated	rna0-403	SdhX	Small regulatory RNA	SdhX small regulatory RNA.	0	81		5	4392			1	1	No
Upregulated	rna0-241	SgrS	Small regulatory RNA	Base-pairing small regulatory RNA.	0	81		7	4392			1	1	No
Upregulated	srai-rna	RyhB	Small regulatory RNA	Base-pairing small regulatory RNA.	1	81		15	4392			0.243969	1	No	P0AGD3
Upregulated	rna0-328	RydC	Small regulatory RNA	Base-pairing small regulatory RNA.	1	81		4	4392			0.0717785	1	No	P00895
Upregulated	eg11721-monomer	YidZ	Transcriptional regulator	LysR-type transcriptional regulator YidZ.	0	81		3	4392			1	1	No
Upregulated	eg12386-monomer	GlaR	Transcriptional regulator	GlaR transcriptional regulator (aliases: CsiR, YgaE and GabC).	0	81		21	4392			1	1	No
Upregulated	guanosine-5dp-3dp	ppGpp	Alarmone	Guanosine tetraphosphate; stringent-response alarmone.	3	81		38	4392			0.0320869	1	No	P0A7Y8, P07013, P0AA39
Upregulated	cplx0-3461	RNase E	RNA-processing factor	RNase E. Aliases: Rne.	1	81		1	4392			0.0184426	1	No	P21513
Upregulated	cplx0-228	ArgR-arg	Regulatory complex / other	ArgR-arg.	0	81		6	4392			1	1	No
Upregulated	srad-rna	MicA	Small regulatory RNA	Base-pairing small regulatory RNA.	2	81		8	4392			0.00875314	0.770277	No	P23837, P76445
Upregulated	ryee-rna	CyaR	Small regulatory RNA	CyaR small regulatory RNA.	0	81		3	4392			1	1	No
Upregulated	spermidine	spermidine	Metabolite / effector	Regulatory target set associated with spermidine.	0	81		2	4392			1	1	No
Upregulated	eg10900-monomer	S1 (RpsA)	Ribosomal protein	S1 (RpsA); ribosomal protein with a regulatory target set.	1	81		4	4392			0.0717785	1	No	P05055
Upregulated	eg10743-monomer	PNPase (Pnp)	RNA-processing factor	PNPase (Pnp). Source aliases: Bfl, Pnp.	1	81		1	4392			0.0184426	1	No	P05055
Upregulated	phospho-hydg	ZraR-P	Response regulator	Phosphorylated ZraR response regulator (Asp56).	1	81		8	4392			0.138464	1	No	P05055
Upregulated	srag-rna	SraG	Small regulatory RNA	SraG small regulatory RNA.	1	81		1	4392			0.0184426	1	No	P05055
Upregulated	spf-rna	Spot 42 (Spf)	Small regulatory RNA	Spot 42 (Spf) small regulatory RNA.	0	81		6	4392			1	1	No
Upregulated	cplx0-7669	cplx0-7669	Regulatory complex / other	Regulatory complex; no concise description was supplied in the source output.	0	81		1	4392			1	1	No
Upregulated	rna0-327	RseX	Small regulatory RNA	RseX small regulatory RNA.	0	81		3	4392			1	1	No
Upregulated	cplx0-8234	FrmR	Regulatory complex / other	FrmR.	0	81		1	4392			1	1	No
Upregulated	eg11356-monomer	FliZ	Transcriptional regulator	FliZ. Source aliases: YedH, FliZ.	0	81		1	4392			1	1	No
Upregulated	rpon-monomer	RpoN (σ54)	Transcriptional regulator	sigma N factor. Aliases: NtrA, GlnF, sigma 54 factor, sigma N, σ54.	0	81		4	4392			1	1	No
Upregulated	cplx0-7797	cplx0-7797	Regulatory complex / other	Regulatory complex; no description was supplied in the source output.	0	81		9	4392			1	1	No
Upregulated	phospho-creb	CreB-P	Response regulator	CreB response regulator - phosphorylated. Aliases: YjjE, CreB-P asp54.	0	81		4	4392			1	1	No
Upregulated	eg10226-monomer	DicA	Transcriptional regulator	DicA. Source aliases: FtsT, DicA.	1	81		1	4392			0.0184426	1	No	P06966
Upregulated	eg11447-monomer	CsrA	Post-transcriptional regulator	pleiotropic regulatory protein for carbon source metabolism. Aliases: ZfiA, translational dual regulator CsrA.	0	81		1	4392			1	1	No
Upregulated	cpd-4	cpd-4	Metabolite / effector	Regulatory target set associated with cpd 4.	0	81		1	4392			1	1	No
Upregulated	eg10907-monomer	S8 (RpsH)	Ribosomal protein	Ribosomal protein S8; translational feedback regulator.	0	81		8	4392			1	1	No
Upregulated	eg10901-monomer	S2 (RpsB)	Ribosomal protein	S2 (RpsB); ribosomal protein with a regulatory target set.	0	81		2	4392			1	1	No
Upregulated	dicf-rna	DicF	Small regulatory RNA	DicF small regulatory RNA.	0	81		4	4392			1	1	No
Upregulated	eg10885-monomer	L25 (RplY)	Ribosomal protein	L25 (RplY); ribosomal protein with a regulatory target set.	0	81		1	4392			1	1	No
Upregulated	eg10874-monomer	L13 (RplM)	Ribosomal protein	L13 (RplM); ribosomal protein with a regulatory target set.	0	81		2	4392			1	1	No
Upregulated	eg10975-monomer	SrmB	RNA-processing factor	DEAD-box RNA helicase. Aliases: RhlA, RbaB.	0	81		2	4392			1	1	No
Upregulated	eg10230-monomer	DksA	Transcriptional regulator	DksA. Source aliases: MsmA, DksA.	0	81		1	4392			1	1	No
Upregulated	rybb-rna	RybB	Small regulatory RNA	Base-pairing small regulatory RNA.	2	81		6	4392			0.00480304	0.422668	No	P75780, P02931
Upregulated	dsra-rna	DsrA	Small regulatory RNA	DsrA small regulatory RNA.	0	81		2	4392			1	1	No
Upregulated	eg10864-monomer	L1 (RplA)	Ribosomal protein	Ribosomal protein L1; translational feedback regulator.	2	81		4	4392			0.001968	0.173184	No	P0A7J3, P0A7L0
Upregulated	cplx0-8053	cplx0-8053	Regulatory complex / other	Regulatory complex; no concise description was supplied in the source output.	0	81		2	4392			1	1	No
Upregulated	g7619-monomer	YhaJ	Transcriptional regulator	YhaJ.	0	81		1	4392			1	1	No
Upregulated	thiamine-pyrophosphate	thiamine-pyrophosphate	Metabolite / effector	Regulatory target set associated with thiamine pyrophosphate.	0	81		3	4392			1	1	No
Upregulated	cplx0-226	CRP-cAMP	Regulatory complex / other	CRP-cAMP.	0	81		1	4392			1	1	No
Upregulated	cplx0-8597	RcdA	Regulatory complex / other	RcdA.	0	81		1	4392			1	1	No
Upregulated	eg10867-monomer	L4 (RplD)	Ribosomal protein	L4 (RplD); ribosomal protein with a regulatory target set.	0	81		1	4392			1	1	No
Upregulated	cplx0-8557	cplx0-8557	Regulatory complex / other	Regulatory complex; no concise description was supplied in the source output.	0	81		1	4392			1	1	No
Upregulated	eg10881-monomer	L20 (RplT)	Ribosomal protein	L20 (RplT); ribosomal protein with a regulatory target set.	1	81		1	4392			0.0184426	1	No	P0A7L3
Upregulated	monomer-60	B3753	Other regulatory term	B3753. Source aliases: B3753, RbsR.	0	81		2	4392			1	1	No
Upregulated	rna0-349	FnrS	Small regulatory RNA	Base-pairing small regulatory RNA.	1	81		6	4392			0.105735	1	No	P0AGD3
Upregulated	thrs-cplx	thrs-cplx	Other regulatory term	No regulator description was supplied in the source output.	0	81		1	4392			1	1	No
Upregulated	tke8-rna	MicC	Small regulatory RNA	MicC small regulatory RNA.	0	81		1	4392			1	1	No
Upregulated	rna0-410	MalH	Small regulatory RNA	MalH small regulatory RNA.	0	81		1	4392			1	1	No
Upregulated	cplx0-8257	cplx0-8257	Regulatory complex / other	Regulatory complex; no concise description was supplied in the source output.	0	81		1	4392			1	1	No
Upregulated	eg10903-monomer	S4 (RpsD)	Ribosomal protein	Ribosomal protein S4; translational feedback regulator.	0	81		4	4392			1	1	No
Upregulated	eg11431-monomer	YfeC	Transcriptional regulator	YfeC.	0	81		1	4392			1	1	No
Upregulated	rna0-409	C0293	Small regulatory RNA	C0293 small regulatory RNA.	0	81		1	4392			1	1	No
Upregulated	cplx0-7680	cplx0-7680	Regulatory complex / other	Regulatory complex; no concise description was supplied in the source output.	0	81		1	4392			1	1	No
Upregulated	rygb-rna	OmrB	Small regulatory RNA	OmrB small regulatory RNA.	0	81		3	4392			1	1	No
Upregulated	srae-rna	OmrA	Small regulatory RNA	OmrA small regulatory RNA.	0	81		3	4392			1	1	No
Upregulated	pd00288	H-NS	Transcriptional regulator	DNA-binding protein HLP-II (HU, BH2, HD, NS). Aliases: Irk, MsyA, PilG, TopS, TopX.	0	81		1	4392			1	1	No
Upregulated	cplx0-8109	PdeL	Regulatory complex / other	PdeL.	0	81		1	4392			1	1	No
Upregulated	cplx0-8208	S6:S18	Ribosomal protein	S6:S18; ribosomal protein with a regulatory target set.	1	81		3	4392			0.0543259	1	No	P07013
Upregulated	eg10906-monomer	S7 (RpsG)	Ribosomal protein	S7 (RpsG); ribosomal protein with a regulatory target set.	0	81		1	4392			1	1	No
Upregulated	eg12406-monomer	CecR	Transcriptional regulator	CecR. Source aliases: CecR, YbiH.	0	81		1	4392			1	1	No
Upregulated	pd02850	AlpA	Transcriptional regulator	AlpA.	0	81		1	4392			1	1	No
Upregulated	g6247-monomer	DecR	Transcriptional regulator	DecR. Source aliases: CyuR, DecR, YbaO.	1	81		1	4392			0.0184426	1	No	P42626
Upregulated	rna0-389	CpxQ	Small regulatory RNA	CpxQ small regulatory RNA.	0	81		1	4392			1	1	No
Upregulated	acetyl-coa-carboxyltransfer-cplx	acetyl-coa-carboxyltransfer-cplx	Other regulatory term	No regulator description was supplied in the source output.	0	81		1	4392			1	1	No
Upregulated	cplx0-1461	Hfq	RNA-processing factor	host factor for RNA phage Q β replication.	0	81		1	4392			1	1	No
Upregulated	rna0-361	SdsN	Small regulatory RNA	SdsN small regulatory RNA.	1	81		2	4392			0.0365492	1	No	P31802
Upregulated	eg10438-monomer	Hfq	RNA-processing factor	host factor I. Aliases: HF-I.	0	81		1	4392			1	1	No
Upregulated	micf-rna	MicF	Small regulatory RNA	MicF small regulatory RNA.	1	81		3	4392			0.0543259	1	No	P02931
Upregulated	g6737-monomer	YdcI	Transcriptional regulator	YdcI.	1	81		1	4392			0.0184426	1	No	P0A8B2
Upregulated	putrescine	putrescine	Metabolite / effector	Regulatory target set associated with putrescine.	0	81		1	4392			1	1	No
Upregulated	pd00406	SoxS	Transcriptional regulator	SoxS. Source aliases: SoxS, regulation of superoxide response regulon.	0	81		1	4392			1	1	No
Upregulated	pd00365	MarA	Transcriptional regulator	MarA. Source aliases: CfxB, InaR, NorB, SoxQ, NfxC, MarA.	0	81		1	4392			1	1	No
Upregulated	adenosylcobalamin	adenosylcobalamin	Metabolite / effector	Regulatory target set associated with adenosylcobalamin.	0	81		1	4392			1	1	No
Upregulated	sraj-rna	GlmZ	Small regulatory RNA	GlmZ small regulatory RNA.	0	81		1	4392			1	1	No
Upregulated	cplx0-7956	cplx0-7956	Regulatory complex / other	Regulatory complex; no concise description was supplied in the source output.	0	81		2	4392			1	1	No
Upregulated	eg10914-monomer	S15 (RpsO)	Ribosomal protein	S15 (RpsO); ribosomal protein with a regulatory target set.	0	81		1	4392			1	1	No
Upregulated	cplx0-8563	cplx0-8563	Regulatory complex / other	Regulatory complex; no concise description was supplied in the source output.	0	81		1	4392			1	1	No
Upregulated	eg12860-monomer	YebK	Transcriptional regulator	YebK.	0	81		1	4392			1	1	No
Upregulated	eg11088-monomer	PdhR	Transcriptional regulator	PdhR. Source aliases: YacB, GenA, PdhR, AceC.	0	81		1	4392			1	1	No
Downregulated	phospho-arca	ArcA-P	Response regulator	Phosphorylated ArcA response regulator (Asp54).	3	79		28	4392			0.0132793	1	No	P00561, P23847, P0AGE4
Downregulated	pd04418	Rob	Transcriptional regulator	right origin-binding protein. Aliases: RobA, CbpB.	1	79		5	4392			0.0867966	1	No	P27550
Downregulated	gcvb-rna	GcvB	Small regulatory RNA	Base-pairing small regulatory RNA.	4	79		26	4392			0.00107306	0.0944297	No	P0A9Q9, P23847, P0AGE4, P27550
Downregulated	phospho-ompr	OmpR-P	Response regulator	Phosphorylated OmpR response regulator (Asp55).	1	79		5	4392			0.0867966	1	No	P0AGE4
Downregulated	rna0-386	MicL	Small regulatory RNA	MicL small regulatory RNA.	0	79		1	4392			1	1	No
Downregulated	pd00353	Lrp	Transcriptional regulator	Leucine-responsive regulatory protein; global transcriptional regulator.	13	79		111	4392			5.52864e-08	4.8652e-06	Yes	P0ADU5, P61517, P09053, P13009, P0A6F5, P0A6F9, P0AGE4, P30859, P15288, P17802, P0AB77, P23847, P0A7F3
Downregulated	g7072-monomer	Nac	Transcriptional regulator	Nitrogen assimilation control protein; transcriptional regulator.	12	79		102	4392			1.80328e-07	1.58688e-05	Yes	P0ACB2, P0ADF8, P0ADQ7, P0ADP9, P21514, P0A6F9, P0A8G3, Q46857, P06715, P0AB77, P0AAQ2, P23847
Downregulated	rna0-403	SdhX	Small regulatory RNA	SdhX small regulatory RNA.	0	79		5	4392			1	1	No
Downregulated	rna0-241	SgrS	Small regulatory RNA	Base-pairing small regulatory RNA.	2	79		7	4392			0.00632764	0.556832	No	P0A9Q9, P69797
Downregulated	srai-rna	RyhB	Small regulatory RNA	Base-pairing small regulatory RNA.	1	79		15	4392			0.238682	1	No	P0ACB2
Downregulated	rna0-328	RydC	Small regulatory RNA	Base-pairing small regulatory RNA.	0	79		4	4392			1	1	No
Downregulated	eg11721-monomer	YidZ	Transcriptional regulator	LysR-type transcriptional regulator YidZ.	1	79		3	4392			0.0530088	1	No	P0A9L5
Downregulated	eg12386-monomer	GlaR	Transcriptional regulator	GlaR transcriptional regulator (aliases: CsiR, YgaE and GabC).	2	79		21	4392			0.0538061	1	No	P0ADP9, P0ADU5
Downregulated	guanosine-5dp-3dp	ppGpp	Alarmone	Guanosine tetraphosphate; stringent-response alarmone.	7	79		38	4392			3.75343e-06	0.000330302	Yes	P0AGD1, P11447, Q46857, P0AET2, P00561, P76402, P0A991
Downregulated	cplx0-3461	RNase E	RNA-processing factor	RNase E. Aliases: Rne.	0	79		1	4392			1	1	No
Downregulated	cplx0-228	ArgR-arg	Regulatory complex / other	ArgR-arg.	0	79		6	4392			1	1	No
Downregulated	srad-rna	MicA	Small regulatory RNA	Base-pairing small regulatory RNA.	0	79		8	4392			1	1	No
Downregulated	ryee-rna	CyaR	Small regulatory RNA	CyaR small regulatory RNA.	0	79		3	4392			1	1	No
Downregulated	spermidine	spermidine	Metabolite / effector	Regulatory target set associated with spermidine.	0	79		2	4392			1	1	No
Downregulated	eg10900-monomer	S1 (RpsA)	Ribosomal protein	S1 (RpsA); ribosomal protein with a regulatory target set.	0	79		4	4392			1	1	No
Downregulated	eg10743-monomer	PNPase (Pnp)	RNA-processing factor	PNPase (Pnp). Source aliases: Bfl, Pnp.	0	79		1	4392			1	1	No
Downregulated	phospho-hydg	ZraR-P	Response regulator	Phosphorylated ZraR response regulator (Asp56).	0	79		8	4392			1	1	No
Downregulated	srag-rna	SraG	Small regulatory RNA	SraG small regulatory RNA.	0	79		1	4392			1	1	No
Downregulated	spf-rna	Spot 42 (Spf)	Small regulatory RNA	Spot 42 (Spf) small regulatory RNA.	0	79		6	4392			1	1	No
Downregulated	cplx0-7669	cplx0-7669	Regulatory complex / other	Regulatory complex; no concise description was supplied in the source output.	1	79		1	4392			0.0179872	1	No	P0A9Q9
Downregulated	rna0-327	RseX	Small regulatory RNA	RseX small regulatory RNA.	0	79		3	4392			1	1	No
Downregulated	cplx0-8234	FrmR	Regulatory complex / other	FrmR.	0	79		1	4392			1	1	No
Downregulated	eg11356-monomer	FliZ	Transcriptional regulator	FliZ. Source aliases: YedH, FliZ.	0	79		1	4392			1	1	No
Downregulated	rpon-monomer	RpoN (σ54)	Transcriptional regulator	sigma N factor. Aliases: NtrA, GlnF, sigma 54 factor, sigma N, σ54.	0	79		4	4392			1	1	No
Downregulated	cplx0-7797	cplx0-7797	Regulatory complex / other	Regulatory complex; no description was supplied in the source output.	1	79		9	4392			0.150841	1	No	P00561
Downregulated	phospho-creb	CreB-P	Response regulator	CreB response regulator - phosphorylated. Aliases: YjjE, CreB-P asp54.	0	79		4	4392			1	1	No
Downregulated	eg10226-monomer	DicA	Transcriptional regulator	DicA. Source aliases: FtsT, DicA.	0	79		1	4392			1	1	No
Downregulated	eg11447-monomer	CsrA	Post-transcriptional regulator	pleiotropic regulatory protein for carbon source metabolism. Aliases: ZfiA, translational dual regulator CsrA.	0	79		1	4392			1	1	No
Downregulated	cpd-4	cpd-4	Metabolite / effector	Regulatory target set associated with cpd 4.	0	79		1	4392			1	1	No
Downregulated	eg10907-monomer	S8 (RpsH)	Ribosomal protein	Ribosomal protein S8; translational feedback regulator.	0	79		8	4392			1	1	No
Downregulated	eg10901-monomer	S2 (RpsB)	Ribosomal protein	S2 (RpsB); ribosomal protein with a regulatory target set.	0	79		2	4392			1	1	No
Downregulated	dicf-rna	DicF	Small regulatory RNA	DicF small regulatory RNA.	1	79		4	4392			0.0700542	1	No	P69797
Downregulated	eg10885-monomer	L25 (RplY)	Ribosomal protein	L25 (RplY); ribosomal protein with a regulatory target set.	0	79		1	4392			1	1	No
Downregulated	eg10874-monomer	L13 (RplM)	Ribosomal protein	L13 (RplM); ribosomal protein with a regulatory target set.	0	79		2	4392			1	1	No
Downregulated	eg10975-monomer	SrmB	RNA-processing factor	DEAD-box RNA helicase. Aliases: RhlA, RbaB.	0	79		2	4392			1	1	No
Downregulated	eg10230-monomer	DksA	Transcriptional regulator	DksA. Source aliases: MsmA, DksA.	0	79		1	4392			1	1	No
Downregulated	rybb-rna	RybB	Small regulatory RNA	Base-pairing small regulatory RNA.	0	79		6	4392			1	1	No
Downregulated	dsra-rna	DsrA	Small regulatory RNA	DsrA small regulatory RNA.	0	79		2	4392			1	1	No
Downregulated	eg10864-monomer	L1 (RplA)	Ribosomal protein	Ribosomal protein L1; translational feedback regulator.	0	79		4	4392			1	1	No
Downregulated	cplx0-8053	cplx0-8053	Regulatory complex / other	Regulatory complex; no concise description was supplied in the source output.	0	79		2	4392			1	1	No
Downregulated	g7619-monomer	YhaJ	Transcriptional regulator	YhaJ.	0	79		1	4392			1	1	No
Downregulated	thiamine-pyrophosphate	thiamine-pyrophosphate	Metabolite / effector	Regulatory target set associated with thiamine pyrophosphate.	1	79		3	4392			0.0530088	1	No	P30137
Downregulated	cplx0-226	CRP-cAMP	Regulatory complex / other	CRP-cAMP.	0	79		1	4392			1	1	No
Downregulated	cplx0-8597	RcdA	Regulatory complex / other	RcdA.	0	79		1	4392			1	1	No
Downregulated	eg10867-monomer	L4 (RplD)	Ribosomal protein	L4 (RplD); ribosomal protein with a regulatory target set.	0	79		1	4392			1	1	No
Downregulated	cplx0-8557	cplx0-8557	Regulatory complex / other	Regulatory complex; no concise description was supplied in the source output.	0	79		1	4392			1	1	No
Downregulated	eg10881-monomer	L20 (RplT)	Ribosomal protein	L20 (RplT); ribosomal protein with a regulatory target set.	0	79		1	4392			1	1	No
Downregulated	monomer-60	B3753	Other regulatory term	B3753. Source aliases: B3753, RbsR.	0	79		2	4392			1	1	No
Downregulated	rna0-349	FnrS	Small regulatory RNA	Base-pairing small regulatory RNA.	0	79		6	4392			1	1	No
Downregulated	thrs-cplx	thrs-cplx	Other regulatory term	No regulator description was supplied in the source output.	0	79		1	4392			1	1	No
Downregulated	tke8-rna	MicC	Small regulatory RNA	MicC small regulatory RNA.	0	79		1	4392			1	1	No
Downregulated	rna0-410	MalH	Small regulatory RNA	MalH small regulatory RNA.	0	79		1	4392			1	1	No
Downregulated	cplx0-8257	cplx0-8257	Regulatory complex / other	Regulatory complex; no concise description was supplied in the source output.	0	79		1	4392			1	1	No
Downregulated	eg10903-monomer	S4 (RpsD)	Ribosomal protein	Ribosomal protein S4; translational feedback regulator.	0	79		4	4392			1	1	No
Downregulated	eg11431-monomer	YfeC	Transcriptional regulator	YfeC.	0	79		1	4392			1	1	No
Downregulated	rna0-409	C0293	Small regulatory RNA	C0293 small regulatory RNA.	0	79		1	4392			1	1	No
Downregulated	cplx0-7680	cplx0-7680	Regulatory complex / other	Regulatory complex; no concise description was supplied in the source output.	0	79		1	4392			1	1	No
Downregulated	rygb-rna	OmrB	Small regulatory RNA	OmrB small regulatory RNA.	0	79		3	4392			1	1	No
Downregulated	srae-rna	OmrA	Small regulatory RNA	OmrA small regulatory RNA.	0	79		3	4392			1	1	No
Downregulated	pd00288	H-NS	Transcriptional regulator	DNA-binding protein HLP-II (HU, BH2, HD, NS). Aliases: Irk, MsyA, PilG, TopS, TopX.	1	79		1	4392			0.0179872	1	No	P21514
Downregulated	cplx0-8109	PdeL	Regulatory complex / other	PdeL.	0	79		1	4392			1	1	No
Downregulated	cplx0-8208	S6:S18	Ribosomal protein	S6:S18; ribosomal protein with a regulatory target set.	0	79		3	4392			1	1	No
Downregulated	eg10906-monomer	S7 (RpsG)	Ribosomal protein	S7 (RpsG); ribosomal protein with a regulatory target set.	0	79		1	4392			1	1	No
Downregulated	eg12406-monomer	CecR	Transcriptional regulator	CecR. Source aliases: CecR, YbiH.	0	79		1	4392			1	1	No
Downregulated	pd02850	AlpA	Transcriptional regulator	AlpA.	0	79		1	4392			1	1	No
Downregulated	g6247-monomer	DecR	Transcriptional regulator	DecR. Source aliases: CyuR, DecR, YbaO.	0	79		1	4392			1	1	No
Downregulated	rna0-389	CpxQ	Small regulatory RNA	CpxQ small regulatory RNA.	0	79		1	4392			1	1	No
Downregulated	acetyl-coa-carboxyltransfer-cplx	acetyl-coa-carboxyltransfer-cplx	Other regulatory term	No regulator description was supplied in the source output.	0	79		1	4392			1	1	No
Downregulated	cplx0-1461	Hfq	RNA-processing factor	host factor for RNA phage Q β replication.	0	79		1	4392			1	1	No
Downregulated	rna0-361	SdsN	Small regulatory RNA	SdsN small regulatory RNA.	0	79		2	4392			1	1	No
Downregulated	eg10438-monomer	Hfq	RNA-processing factor	host factor I. Aliases: HF-I.	1	79		1	4392			0.0179872	1	No	P69797
Downregulated	micf-rna	MicF	Small regulatory RNA	MicF small regulatory RNA.	0	79		3	4392			1	1	No
Downregulated	g6737-monomer	YdcI	Transcriptional regulator	YdcI.	0	79		1	4392			1	1	No
Downregulated	putrescine	putrescine	Metabolite / effector	Regulatory target set associated with putrescine.	0	79		1	4392			1	1	No
Downregulated	pd00406	SoxS	Transcriptional regulator	SoxS. Source aliases: SoxS, regulation of superoxide response regulon.	0	79		1	4392			1	1	No
Downregulated	pd00365	MarA	Transcriptional regulator	MarA. Source aliases: CfxB, InaR, NorB, SoxQ, NfxC, MarA.	0	79		1	4392			1	1	No
Downregulated	adenosylcobalamin	adenosylcobalamin	Metabolite / effector	Regulatory target set associated with adenosylcobalamin.	0	79		1	4392			1	1	No
Downregulated	sraj-rna	GlmZ	Small regulatory RNA	GlmZ small regulatory RNA.	0	79		1	4392			1	1	No
Downregulated	cplx0-7956	cplx0-7956	Regulatory complex / other	Regulatory complex; no concise description was supplied in the source output.	0	79		2	4392			1	1	No
Downregulated	eg10914-monomer	S15 (RpsO)	Ribosomal protein	S15 (RpsO); ribosomal protein with a regulatory target set.	0	79		1	4392			1	1	No
Downregulated	cplx0-8563	cplx0-8563	Regulatory complex / other	Regulatory complex; no concise description was supplied in the source output.	0	79		1	4392			1	1	No
Downregulated	eg12860-monomer	YebK	Transcriptional regulator	YebK.	0	79		1	4392			1	1	No
Downregulated	eg11088-monomer	PdhR	Transcriptional regulator	PdhR. Source aliases: YacB, GenA, PdhR, AceC.	0	79		1	4392			1	1	No
